# Catalytically inactive dKbCas12d guided by sgRNA and new insights into its binding through a single-molecule approach

**DOI:** 10.1101/2023.12.12.571249

**Authors:** Aleksandr Alekseev, Valerii Klimko, Marina Abramova, Irina Franzusova, Victor Vinnik, Aleksandra Vasileva, Polina Selkova, Mikhail Khodorkovskii, Anatolii Arseniev

**Affiliations:** Peter the Great St. Petersburg Polytechnic University, 195251 Saint Petersburg, Russia; Complex of NBICS Technologies, National Research Center “Kurchatov Institute”, 123182 Moscow, Russia

## Abstract

CRISPR-Cas12d is a distinct V-D type system discovered in the metagenomes of Candidate Phyla Radiation bacteria. It stands out from most closely related systems due to its 17-19 nucleotide short spacer region and specialized stabilizing scoutRNAs. We made significant improvements to this system by modifying its scoutRNA to create sgRNA, which greatly simplifies its use. We found mutations in the RuvC domain of the effector protein KbCas12d that resulted in loss of nuclease activity. We obtained two catalytically inactive dKbCas12d variants: D827A and E913A. Using the optical tweezers technique, we demonstrated the high specificity of dKbCas12d in binding targets on individual DNA molecules. Engineered sgRNA and catalytically inactive dKbCas12d variants have promising applications in biotechnology for the precise regulation of gene expression and molecular diagnostics.
