## Supplementary material for "Catalytically inactive dKbCas12d guided by sgRNA and new insights into its binding through a single-molecule approach": Suppl file: Suppl file KbCas12d.xlsx

### Sheet: Sheet1
Name	Sequence
dsDNA target (818 b. p.)	cgattcattaatgcagctggcacgacaggtttcccgactggaaagcgggcagtgagcgcaacgcaattaatgtgagttagctcactcattaggcaccccaggctttacactttatgcttccggctcgtatgttgtgtggaattgtgagcggataacaatttcacacaggaaacagctatgaccatgattacgccaagcttgcatgcctgcaggtcgactctagagccagagtttggtattgatTAgatccccgggtaccgagctcgaattcactggccgtcgttttacaacgtcgtgactgggaaaaccctggcgttacccaacttaatcgccttgcagcacatccccctttcgccagctggcgtaatagcgaagaggcccgcaccgatcgcccttccc…
scoutRNA 1	aaaggguuuccaguuuuuaacuaaacuuuagccuuccacccuuu
scoutRNA 2	caaaauaaaaaggguuuccaguuuuuaacuaaacuuuagccuuccacccuuuccugauuuug
scoutRNA 3	aaguaucaaaauaaaaaggguuuccaguuuuuaacuaaacuuuagccuuccacccuuuccugauuuuguugauaau
scoutRNA 4	aaguaucaaaauaaaaaggguuuccaguuuuuaacuaaacuuuagccuuccacccuuuc
scoutRNA 5	auuaucaacaaaaucaggaaaggguggaaggcuaaaguuuaguuaaaaacuggaaacccuuu
crRNA	cuccgaaaguaucggggauaaaggcAUCAAUACCAAACUCUGG
sgRNA1	aaaggguuuccaguuuuuaacuaaacuuuagccuuccacccuuugaaacuccgaaaguaucggggauaaaggcAUCAAUACCAAACUCUGG
sgRNA2	aaaggguuuccaguuuuuaacuaaacuuuagccuuccacccuuugaaagaaacuccgaaaguaucggggauaaaggcAUCAAUACCAAACUCUGG
sgRNA3	aaaggguuuccaguuuuuaacuaaacuuuagccuuccacccuuugaaagaaagaaacuccgaaaguaucggggauaaaggcAUCAAUACCAAACUCUGG
5'-Cy3 DsDNA target (132 b. p.)	CCCTGCAAACACAAAGAAAGAGCATGTTAAAATAGGATCTACATCACGTAACCTGTCTTAGAAGAGGCTAGATACTGCAATTCAAGGACCTTATCTCCTTTCATTGAGCACCAAACCCAACTCCATCTACCA
Target RNA. (EMSA)	aaaggguuuccaguuuuuaacuaaacuuuagccuuccacccuuugaaagaaacuccgaaaguaucggggauaaaggcAAAUAGGAUCUACAUCAC
non-target RNA 1 (EMSA)	aaaggguuuccaguuuuuaacuaaacuuuagccuuccacccuuugaaagaaacuccgaaaguaucggggauaaaggcGUCAUUGGCAGCUACAGG
non-target RNA 2 (EMSA)	aaaggguuuccaguuuuuaacuaaacuuuagccuuccacccuuugaaagaaacuccgaaaguaucggggauaaaggcCAGGCAGAGACAAAGGAG
Lambda RNA 1 (Single-molecule)	aaaggguuuccaguuuuuaacuaaacuuuagccuuccacccuuugaaagaaacuccgaaaguaucggggauaaaggcCUCUGUGCCACCACGGAC
Lambda RNA 2 (Single-molecule)	aaaggguuuccaguuuuuaacuaaacuuuagccuuccacccuuugaaagaaacuccgaaaguaucggggauaaaggcAUGUGCAAUAGGAAGAAA
Lambda RNA 3 (Single-molecule)	aaaggguuuccaguuuuuaacuaaacuuuagccuuccacccuuugaaagaaacuccgaaaguaucggggauaaaggcUCAAGCACUGCACUGGUG
Lambda RNA 4 (Single-molecule)	aaaggguuuccaguuuuuaacuaaacuuuagccuuccacccuuugaaagaaacuccgaaaguaucggggauaaaggcAUUUUCUGGCGUCCACUG
